# IL-32 is a metabolic regulator promoting survival and proliferation of malignant plasma cells

**DOI:** 10.1101/2021.02.22.431638

**Authors:** Kristin Roseth Aass, Robin Mjelle, Martin H. Kastnes, Synne S. Tryggestad, Luca M. van den Brink, Marita Westhrin, Muhammad Zahoor, Siv H. Moen, Glenn Buene, Kristine Misund, Anne-Marit Sponaas, Qianli Ma, Anders Sundan, Richard WJ Groen, Tobias S. Slørdahl, Anders Waage, Therese Standal

## Abstract

IL-32 is a non-classical cytokine expressed in cancers, inflammatory diseases and infections. IL-32 can have both extracellular and intracellular functions, and its receptor is not identified. We here demonstrate that endogenously expressed, intracellular IL-32 binds to components of the mitochondrial respiratory chain and promotes oxidative phosphorylation. Knocking out IL-32 in malignant plasma cells significantly reduced survival and proliferation *in vitro* and *in vivo*. High throughput transcriptomic and MS-metabolomic profiling of IL-32 KO cells revealed that loss of IL-32 leads to profound perturbations in metabolic pathways, with accumulation of lipids, pyruvate precursors and citrate, indicative of reduced mitochondrial function. IL-32 is expressed in a subgroup of multiple myeloma patients with an inferior prognosis. Primary myeloma cells expressing IL-32 were characterized by a plasma cell gene signature associated with immune activation, proliferation and oxidative phosphorylation. We propose a novel concept for regulation of metabolism by an intracellular cytokine and identify IL-32 as an endogenous growth and survival factor for malignant plasma cells. IL-32 is a potential prognostic biomarker and a treatment target in multiple myeloma.
