## Supplementary Table 1 for "IL-32 is a metabolic regulator promoting survival and proliferation of malignant plasma cells"

### Sheet: Sheet1
Supplementary Table 1: Significantly altered metabolites between two INA-6 CRISPR/Cas9 KO clones and one WT clone. Significantly altered metabolites were analyzed using fold change. Non-informative variables were removed using inter quartile range filtering analysis (merging replicates from KO1and KO2) in Metaboanalyst 4.0. The "Peak ID" is the unique peak identifier from the Mass spectrometry; "…
Peak ID	Compound Name	Fold Change	Adjusted P-value
GC_59	D-Fructose	10.06	2.3451e-05
LP_10775	TAG(59:6)	9.4953	3.4306e-05
LP_10467	TAG(57:5)	9.2585	4.0897e-05
LN_1725	Lignoceric acid	8.4691	7.664e-05
LP_7906	PC(38:5)	8.247	9.2549e-05
LN_3050	Cer(d18:1/16:0)	8.1613	9.8856e-05
LP_10299	TAG(56:5)	7.7747	0.00013818
LN_1787	Pentacosanoic acid	7.731	0.00014291
PP_6255	Citric acid	7.5652	0.00016425
LP_10068	TAG(55:6)	7.0602	0.00026619
LN_3235	Cer(d18:1/18:1(9Z))	6.1011	0.00071097
LP_10246	TAG(56:7)	5.9003	0.00087657
LP_10279	TAG(56:6)	5.8601	0.00091755
LN_4777	PE(38:3)	5.8375	0.00093916
GC_1912	D-Galactose	5.746	0.0010374
LP_9131	PC(42:7)	5.6304	0.0011812
LP_9839	TAG(54:6)	5.6191	0.0011963
PP_10723	Cytidine triphosphate	5.6078	0.0012115
LP_9872	TAG(54:5)	5.4383	0.0014872
LP_11153	TAG(62:6)	5.366	0.0016273
PP_5072	Sorbitol	5.1906	0.0019996
LP_10576	TAG(58:8)	5.1601	0.0020674
LN_3250	Cer(d18:1/18:0)	5.1581	0.0020717
LN_4794	PG(36:3)	5.1148	0.0021788
LP_7846	PC(38:6)	4.9861	0.002535
LP_9634	TAG(53:5)	4.8844	0.0028707
LP_10245	TAG(56:7)	4.8463	0.0029956
PP_3996	Allantoin	4.8251	0.003057
LP_8572	PC(40:6)	4.6382	0.0038381
LN_5935	PC(38:4)	4.6166	0.003934
PP_5282	Trimethyllysine	4.5456	0.0043176
LN_4813	PG(36:2)	4.4896	0.0046241
LP_10760	TAG(59:7)	4.3752	0.0053557
PN_699	phosphoethanolamine	4.3351	0.0056148
PN_3276	3-Hydroxypalmitic acid	4.3337	0.0056226
LP_10634	TAG(58:6)	4.3209	0.0057213
LP_9347	TAG(52:5)	4.2728	0.0060821
LN_4448	PE(36:3)	4.2626	0.0061469
PP_16663	Taurochenodeoxycholic acid	4.2353	0.006337
LP_10610	TAG(58:7)	4.1518	0.0070525
PN_3137	Diglycine	3.9516	0.0091773
PP_7548	Pyridoxal 5'-phosphate	3.9407	0.009288
LP_10874	TAG(60:8)	3.9167	0.0095621
LN_1914	Cerotic acid	3.8623	0.010258
PP_4553	Geraniol	3.763	0.011689
LP_7909	PC(38:5)	3.7065	0.012622
LP_6061	SM(36:2)	3.6928	0.012822
LP_10797	TAG(59:5)	3.6711	0.013179
LP_10653	TAG(58:5)	3.6124	0.014297
LP_10212	TG(55:1)	3.6072	0.014399
LP_4843	Cer(d18:1/22:0)	3.5827	0.014879
PN_1132	Phosphoenolpyruvic acid	3.5813	0.014899
PP_17188	Panose	3.5779	0.014959
PP_7020	L-Glutamyl-L-Serine	3.5735	0.015037
LP_10918	TAG(60:6)	3.5296	0.015956
LP_9840	TAG(54:6)	3.5033	0.016572
LP_10495	TAG(57:4)	3.5031	0.016572
PN_7041	Glycodeoxycholic acid	3.4948	0.016767
LP_9994	TAG(54:1)	3.4668	0.017393
PN_7040	Glycochenodeoxycholic acid	3.4282	0.018237
LP_8029	PC(38:3)	3.4241	0.018323
LP_11023	TAG(61:7)	3.3552	0.020104
PN_1952	3,6-ANHYDROGALACTOSE, D-	3.338	0.020602
LP_10205	TAG(56:8)	3.3359	0.020656
LP_4599	Cer(d18:1/20:0)	3.3088	0.021385
LP_8229	PC(39:6)	3.289	0.022014
LP_11039	TAG(61:6)	3.2835	0.022205
LP_3930	lysoPC(18:0)	3.2129	0.024548
LP_10933	TAG(60:5)	3.1706	0.026109
LP_9766	TAG(54:8)	3.1624	0.026392
LP_10129	TAG(55:4)	3.1608	0.026409
PN_5866	Sucrose	3.1507	0.026788
LP_10895	TAG(60:7)	3.149	0.026839
LP_7969	PC(38:4)	3.1018	0.028644
LP_10670	TAG(58:4)	3.0681	0.029946
PP_5481	S-Carboxymethyl-L-cysteine	3.038	0.03123
PN_7352	Glycocholate	3.0358	0.031278
LP_9071	TAG(51:5)	3.0187	0.032041
PN_3038	D-Fructose	2.9975	0.032922
GC_92	D-Glucose 6-phosphate	2.9225	0.036617
LN_4790	PE(38:2)	2.8383	0.041361
PN_6573	Deoxyguanosine diphosphate	2.7915	0.044153
LP_10319	TAG(56:4)	2.7783	0.045025
LP_11172	TAG(62:5)	2.7779	0.045039
LP_9774	TAG(53:1)	2.7316	0.047969
PP_4071	L-Alanyl-L-alanine	2.7295	0.048044
PP_18707	Uridine diphosphategalactose	2.7281	0.048137
Peak_ID	Compound_Name	Fold Change	Adjusted P-value
PN_3846	9-(5-S-Methyl-5-thiopentofuranosyl)-1,9-dihydro-6H-purin-6-one	-9.9591	2.5135e-05
PP_52	Tetronic acid	-9.9105	2.6142e-05
PN_3674	Sedoheptulose-7-phosphate	-9.6995	2.9878e-05
LP_7847	PC(38:6)	-9.6767	3.0136e-05
GC_15	Succinic acid	-9.539	3.3402e-05
GC_103	D-Maltose	-9.5067	3.4102e-05
LP_7121	PC(36:6)	-9.4521	3.5279e-05
LP_7845	PC(38:6)	-9.356	3.8021e-05
PP_21769	Nicotinamide-adenine dinucleotide	-9.309	3.9256e-05
PP_3334	Trimethylaminoacetone	-9.2104	4.2667e-05
PP_13517	S-Adenosyl methionine	-9.1937	4.317e-05
PP_3353	Spermidine	-9.1783	4.3725e-05
GC_56	alpha-D-Glucose 1-phosphate	-9.057	4.7619e-05
GC_580	alpha-D-Mannose 1-phosphate	-9.057	4.7619e-05
LP_8001	SM(42:3)	-8.7688	6.0285e-05
LP_6552	PC(34:3)	-8.7459	6.1447e-05
LP_7232	TAG(45:0)	-8.732	6.2093e-05
LP_5999	DAG(42:1)	-8.4822	7.5745e-05
PN_7844	Deoxyadenosine triphosphate	-8.4509	7.796e-05
LP_7631	TAG(46:0)	-8.3583	8.4615e-05
LP_6112	PC(32:1)	-8.2819	9.0187e-05
LP_4976	DAG(36:3)	-8.2538	9.2058e-05
LP_5875	PE(34:1)	-8.1662	9.8856e-05
PN_2314	3-Cyanoalanine	-8.016	0.00011163
GC_1779	phosphonic acid	-7.8998	0.00012311
PP_5885	O-Acetyl-L-carnitine	-7.8218	0.00013241
LN_5276	PC(34:4)	-7.7407	0.00014183
PN_1541	N-Acetylglutamic acid	-7.671	0.00015041
GC_982	Methylmalonic acid	-7.6274	0.00015646
LP_6039	PC(32:3)	-7.5489	0.00016707
PN_2694	Uridine	-7.5033	0.0001752
LN_946	Palmitoleic acid	-7.477	0.00017888
PN_3015	D-Glucosamine-6-phosphate	-7.4683	0.00017985
GC_27	L-Aspartic acid	-7.392	0.00019257
PP_2213	5,6-Dihydrothymine	-7.3575	0.00019862
GC_28	Threonate	-7.3413	0.00020179
PN_7295	Adenylosuccinic acid	-7.3041	0.00021012
PP_1020	Uracil	-7.2751	0.00021631
LP_9625	PC(43:2)	-7.1325	0.00024874
PP_5159	O-Phospho-L-serine	-6.9812	0.00028945
LP_8060	SM(42:2)	-6.9577	0.00029531
LP_5801	PE(34:3)	-6.9262	0.00030385
LP_9892	PC(44:1)	-6.8112	0.00034031
LP_8726	Sphingomyelin	-6.5818	0.00042571
LP_5632	PE(33:2)	-6.4794	0.00047646
GC_275	Adenine	-6.3799	0.00052818
LN_4519	PG(34:1)	-6.3508	0.00054303
GC_188	Creatinine	-6.3307	0.00055532
LP_7987	TAG(47:0)	-6.2767	0.00059124
LP_4841	lysoPC(25:0)	-6.203	0.00063939
PP_9535	glutamic acid	-6.1969	0.00064148
PP_8364	Deoxyguanosine	-6.1844	0.00064681
LP_4950	lysoPC(26:1)	-6.1474	0.00067352
LN_4237	PG(32:0)	-6.05	0.00075309
GC_206	L-Phenylalanine	-6.0279	0.00077113
PN_1527	beta-Hydroxycapric acid	-5.9771	0.00081069
LP_4784	DAG(34:0)	-5.9748	0.00081141
PP_6706	L-Carnosine	-5.9555	0.00082717
LP_4824	lysoPC(25:1)	-5.8752	0.00090001
GC_488	Creatine	-5.8291	0.0009469
LP_4313	lysoPC(21:1)	-5.7938	0.00098146
PP_6815	Ergothioneine	-5.7278	0.0010604
PP_6943	L-Aspartic acid	-5.7246	0.0010629
GC_244	Myristic acid	-5.6503	0.0011594
PP_4245	L-Methionine sulfoxide	-5.6449	0.001164
GC_626	alpha-D-Galactose 1-phosphate	-5.4827	0.0014121
LP_6909	TAG(44:0)	-5.4496	0.0014679
LP_9100	PC(41:1)	-5.1694	0.0020453
LP_3719	lysoPC(16:1)	-5.1046	0.0022095
PP_16859	Adenosine triphosphate	-5.1009	0.0022157
PP_4734	L-Citrulline	-5.0778	0.0022819
PP_21657	Nicotinamide adenine dinucleotide	-40.563	1.1958e-09
PP_2613	3-Ureidopropanoic acid	-4.998	0.0024976
PN_2344	O-Acetyl-L-homoserine	-4.968	0.0025884
PP_5204	L-Prolyl-L-alanine	-4.9219	0.0027428
LN_5275	PC(34:4)	-4.9192	0.00275
PN_1164	D-Glyceraldehyde 3-phosphate	-4.8383	0.0030216
PN_6124	Cytidine diphosphate	-4.8012	0.0031488
PP_9318	L-Aspartyl-L-arginine	-4.8011	0.0031488
LP_10573	PC(48:5)	-4.7498	0.003345
LP_10538	PC(48:6)	-4.6593	0.0037424
LP_10539	PC(48:6)	-4.6234	0.0039027
LP_9375	PC(42:1)	-4.6233	0.0039027
LP_5191	DAG(38:4)	-4.6209	0.0039108
LP_10510	PC(48:7)	-4.5147	0.0044946
GC_1630	Inosinic acid	-4.5042	0.0045478
GC_1863	D-Glucuronic acid	-4.49	0.0046241
GC_47	alpha-Ketoglutaric acid	-4.4897	0.0046241
PN_3289	Deoxycytidine	-4.4666	0.0047708
PP_3461	L-Glutamic acid	-4.4488	0.0048794
PN_1136	Uric acid	-4.4215	0.0050621
LP_3658	lysoPE 18:1)	-4.3965	0.0052177
LP_9870	PC(44:2)	-4.3793	0.0053405
GC_5	Glycerol	-4.3686	0.0053992
LP_8353	TAG(48:0)	-4.3552	0.0054979
LP_6514	PC(34:4)	-4.3534	0.0055063
PN_2870	Deoxyinosine	-4.34	0.005579
PN_825	D-Citramalic acid	-4.2968	0.0058931
PN_769	Succinic acid	-4.2618	0.0061497
PP_2129	Thymine	-4.2485	0.0062546
LN_3718	DAG(36:2)	-4.2465	0.0062662
LP_8061	SM(42:2)	-4.2351	0.006337
PP_7386	L-Prolyl-L-glutamine	-4.1512	0.0070542
LP_4727	lysoPC(24:1)	-4.1215	0.0073529
LP_10276	PC(46:3)	-4.1188	0.0073752
LP_9410	PC(42:0)	-4.0842	0.0077138
GC_204	D-Fucose	-4.0646	0.0079191
PN_2376	Dodecanedioic acid	-4.0638	0.007924
PP_9025	Guanosine	-4.0558	0.0080005
LP_9667	PC(43:1)	-4.0292	0.0082973
GC_1914	Hypotaurine	-4.0158	0.008443
PN_1320	Ureidosuccinic acid	-35.794	2.8352e-09
LP_4949	lysoPC(26:1)	-3.9692	0.0089851
LP_10102	TAG(55:5)	-3.9662	0.0090086
PN_1826	Decanedioic acid	-3.9507	0.009185
LP_371	L-Valine	-3.9429	0.0092693
LN_1412	Eicosatrienoic acid	-3.9194	0.009545
LP_4744	lysoPC(24:0)	-3.9175	0.0095611
PN_722	Malonic acid,	-3.8698	0.010147
PP_4807	N-(2-Hydroxyethyl)iminodiacetic acid	-3.868	0.01017
LP_4743	lysoPC(24:0)	-3.8584	0.0103
PP_316	Choline	-3.857	0.010311
PP_4836	Cysteinylglycine	-3.8342	0.010638
PP_4434	(2S)-2-amino-3-(1-Methyl-1H-imidazol-5-yl)propanoic acid	-3.8089	0.010995
PP_4664	Glycyl-L-valine	-3.7577	0.011765
LP_6553	PC(34:3)	-3.7208	0.012362
LP_5877	PC(31:1)	-3.6871	0.012915
PP_2757	L-Homocysteine	-3.6603	0.013364
GC_1905	L-Argininosuccinic acid	-3.6487	0.013583
LP_6517	PC(34:4)	-3.6322	0.013921
GC_141	Fumaric acid	-3.6249	0.014052
GC_18	Maleic acid	-3.6249	0.014052
PP_10956	cyclic AMP	-3.5737	0.015037
GC_45	Putrescine	-3.5731	0.015037
GC_622	Agmatine	-3.5731	0.015037
LN_530	Lauric acid	-3.5658	0.015171
LN_1010	Palmitic acid	-3.492	0.016799
GC_64	L-Glutamine	-3.4642	0.017442
LP_4448	lysoPC(22:1)	-3.4626	0.017453
PP_5278	N-epsilon-Acetyl-L-lysine	-3.4404	0.017923
PN_1523	Azelaic acid	-3.4198	0.018429
LN_1365	|Arachidonate	-3.4055	0.018798
PP_16861	Deoxyguanosine triphosphate	-3.3925	0.019153
LN_848	Pentadecanoic acid	-3.3591	0.020005
PN_1689	O-Hydroxyhippuric acid	-3.3572	0.020046
LN_4182	PG(32:2)	-3.3449	0.020405
PP_4419	2-Amino-3-phosphonopropanoic acid	-3.3418	0.020492
LP_6983	PC(35:2)	-3.3333	0.020712
PN_1241	Suberic acid	-3.3194	0.021066
LN_158	Hypoxanthine	-3.2619	0.022947
LP_3667	lysoPC(15:0)	-3.259	0.023024
PN_889	2-Hydroxyphenylacetic acid	-3.2539	0.023174
PP_146	alpha-Amino-gamma-butyrolactone	-3.2193	0.024368
PN_2698	Biotin	-3.2002	0.025022
PP_4349	2-[[Amino(imino)methyl]amino]ethane-1-sulfonic acid	-3.1873	0.025497
PP_4586	Prolylglycine	-3.179	0.025841
LP_6936	PC(35:3)	-3.1783	0.025854
LP_9140	PC(41:0)	-3.1694	0.02615
PP_9643	Methylthioadenosine	-3.1392	0.027223
LP_10852	PC(50:6)	-3.1226	0.027859
LN_1054	16-Hydroxy-7-hexadecenoic acid lactone	-3.116	0.02808
PN_575	L-Malic acid	-3.0954	0.028853
PP_7391	L-Lysyl-L-proline	-3.0653	0.030058
PP_7533	3-(1H-Indol-3-yl)-2-(trimethylammonio)propanoate	-3.0436	0.031034
LP_6253	PE(36:4)	-3.0102	0.032377
PN_1142	D-Threitol	-3.0028	0.032715
LP_9374	PC(42:1)	-3.0005	0.032801
LP_5518	PC(29:0)	-25.135	4.8018e-08
LP_5342	PC(28:0)	-24.301	6.0405e-08
LP_6156	PC(32:0)	-23.645	6.3632e-08
LP_6113	PC(32:1)	-22.615	8.3595e-08
LP_5671	PC(30:1)	-21.517	1.1848e-07
PN_1366	Hippuric acid	-2.9942	0.033063
LN_1093	Linoleic acid	-2.9804	0.033732
GC_6	L-Leucine	-2.9604	0.03471
PP_2930	N-Methylnicotinic acid	-2.9583	0.034795
GC_3	L-Valine	-2.9502	0.035175
LP_4064	lysoPC(19:1)	-2.9414	0.035658
GC_124	(S)-2-Aminobutanoate	-2.9408	0.035673
GC_7	L-Isoleucine	-2.9361	0.035902
LP_7336	PC(36:2)	-2.9026	0.037638
LP_8197	PC(38:0)	-2.8986	0.037842
LP_8139	PC(38:1)	-2.8819	0.038842
PN_7690	Cytidine triphosphate	-2.8569	0.040328
PP_4677	L-Arginine	-2.8164	0.04261
LN_4996	PC(32:2)	-2.7865	0.044494
PP_6547	N-Acetyl-D-glucosamine	-2.7766	0.045115
LP_7034	PC(35:1)	-2.7707	0.045463
LN_3990	PE(33:1)	-2.7316	0.047969
PP_5931	L-Tryptophan	-2.7312	0.047982
GC_540	Adenosine diphosphate	-2.7076	0.049567
LP_5706	PC(30:0)	-18.69	3.0464e-07
LN_3450	DAG(34:2)	-17.786	4.247e-07
LP_6613	PC(34:2)	-17.732	4.2943e-07
LP_4775	DAG(34:1)	-16.534	7.4881e-07
LP_3534	lysoPE 16:0)	-16.405	7.7622e-07
PP_1896	pyridine	-16.235	8.3415e-07
GC_308	L-Cystine	-15.597	1.073e-06
LP_6069	PC(32:2)	-15.585	1.073e-06
GC_249	D-Galacturonic acid	-15.575	1.073e-06
PP_4111	L-Carnitine	-14.787	1.5533e-06
PN_8450	Guanosine triphosphate	-14.298	2.0018e-06
LP_5914	PC(31:0)	-14.199	2.0836e-06
PP_1477	Betaine	-14.159	2.1191e-06
LN_3811	PE(32:2)	-13.423	2.9972e-06
LP_6515	PC(34:4)	-13.413	3.0028e-06
LN_4995	PC(32:2)	-12.704	4.3427e-06
PP_8839	L-Prolyl-L-tyrosine	-12.657	4.4545e-06
GC_192	5-Aminopentanoic acid	-12.462	5.043e-06
LP_6317	PC(33:2)	-12.336	5.4281e-06
LP_6014	PE(35:4)	-12.203	5.9569e-06
LP_3740	lysoPC(16:0)	-11.716	8.2962e-06
PP_7381	Cytidine	-11.661	8.4432e-06
PN_2682	alpha-L-fucopyranose 1-(dihydrogen phosphate)	-11.214	1.09e-05
PP_14352	Thiamine pyrophosphate	-11.108	1.1611e-05
LP_6363	PC(33:1)	-10.885	1.3384e-05
PP_10224	glutamic acid	-10.726	1.4914e-05
PP_4666	Valylglycine	-10.498	1.7329e-05
LP_5488	PE(32:1)	-10.435	1.809e-05
LP_5834	PE(34:2)	-10.245	2.0398e-05
