## Supplementary Table 2 for "IL-32 is a metabolic regulator promoting survival and proliferation of malignant plasma cells"

### Sheet: Ark1
Supplementary Table 2: Downregulated genes common for JJN3, H929 and INA-6 IL-32 KO cell lines with p-value 0.05 as cutoff. The statistical comparison used was IL-32 CRISPR/Cas9 KO minus WT such that a negative fold change indicates that the corresponding gene in down-regulated in Il-32 CRISPR/Cas9 KO compared to WT. Genes are shown with "ENSEMBL","ENTREZ" and "SYMBOL". "Fold Change (Log2)" is th…
ENSEMBL	logFC JJN3	Average Expression JJN3	P-Value JJN3	Adjusted P-value JJN3	logFC H929	Average Expr H929	P-Value H929	Adjusted P-value H929	logFC INA6	Average Expression INA6	P-Value INA6	Adjusted P-value INA6	ENTREZ	SYMBOL
ENSG00000008517	-1.69696	8.36446	7.42238e-09	2.39164e-06	-3.6585	8.22001	1.72789e-10	4.89956e-07	-5.15895	4.93694	1.30408e-13	3.08944e-10	9235	IL32
ENSG00000013016	-4.07498	-0.960219	0.000113752	0.00201444	-1.08279	3.34853	0.00153336	0.0349317	-3.171	1.21702	9.54695e-06	6.67311e-05	30845	EHD3
ENSG00000026508	-0.818838	3.71184	0.00162547	0.0131969	-0.893578	10.2874	6.42263e-05	0.0041986	-0.173669	8.82033	0.0115682	0.0218346	960	CD44
ENSG00000072310	-0.786813	7.27665	4.61404e-05	0.0010924	-1.31341	5.37445	0.000348064	0.0134188	-0.756299	7.04692	1.33957e-05	8.57498e-05	6720	SREBF1
ENSG00000076928	-0.467894	6.32297	0.00662269	0.0353362	-0.950824	6.58193	0.000446003	0.0160514	-0.66228	7.18758	7.76985e-06	5.72943e-05	9138	ARHGEF1
ENSG00000076928	-0.467894	6.32297	0.00662269	0.0353362	-0.950824	6.58193	0.000446003	0.0160514	-0.66228	7.18758	7.76985e-06	5.72943e-05	100505585	LOC100505585
ENSG00000085788	-0.463095	5.83697	0.0067396	0.0356796	-1.02834	4.47835	0.000931788	0.0253701	-0.222764	5.97793	0.00821258	0.016216	23259	DDHD2
ENSG00000087266	-0.833044	5.97851	0.000101428	0.00187146	-2.09921	5.91523	8.73143e-08	4.37606e-05	-0.765738	7.45289	3.37017e-06	3.05458e-05	6452	SH3BP2
ENSG00000088367	-1.26006	2.79014	0.000375378	0.00481346	-1.63689	6.41391	9.20535e-07	0.00021113	-1.42252	0.813188	6.20888e-05	0.000282496	2036	EPB41L1
ENSG00000090924	-0.590981	5.36804	0.000994355	0.00928369	-1.56145	4.95122	2.3292e-05	0.00217371	-0.397314	4.89141	0.00523954	0.0110016	64857	PLEKHG2
ENSG00000095370	-1.86882	0.823161	0.00263827	0.0185296	-1.19862	3.18478	0.00152667	0.0348379	-0.761503	3.94588	0.000148627	0.000569617	10044	SH2D3C
ENSG00000099337	-1.54074	2.40741	0.000148551	0.00244093	-1.03594	4.14794	0.00143895	0.0335722	-2.53893	3.54848	7.18624e-08	1.8013e-06	9424	KCNK6
ENSG00000099958	-0.601634	6.88555	0.000573809	0.00638634	-0.950719	7.41446	0.000985341	0.0262991	-0.19508	6.21564	0.0263406	0.0444345	91319	DERL3
ENSG00000100055	-2.61049	-0.0802524	0.0013767	0.0116811	-3.32048	3.8587	8.16662e-09	9.09961e-06	-4.0712	1.71643	7.25223e-10	6.08921e-08	27128	CYTH4
ENSG00000101096	-0.511707	6.19658	0.00121634	0.0106701	-1.06379	6.10723	0.000104004	0.0058886	-2.35909	2.53485	7.04167e-08	1.77481e-06	4773	NFATC2
ENSG00000101846	-1.86746	6.9541	1.76887e-09	1.06221e-06	-2.30547	6.80186	1.08652e-08	1.01541e-05	-1.22037	8.18686	9.6921e-09	4.09058e-07	412	STS
ENSG00000102034	-0.736928	4.48285	0.00221843	0.0163365	-2.21812	4.10855	6.32675e-07	0.00016787	-0.229847	4.76067	0.0272628	0.0457085	2000	ELF4
ENSG00000103257	-1.89602	8.76199	9.36962e-10	8.25213e-07	-0.922665	9.16225	0.00051543	0.0175887	-0.538371	9.56429	1.21204e-05	7.99038e-05	8140	SLC7A5
ENSG00000105339	-0.824451	6.93711	3.89827e-05	0.000970683	-0.833835	5.49036	0.00102042	0.0269971	-0.572938	8.82932	2.26998e-05	0.000129391	22898	DENND3
ENSG00000105427	-2.83429	-0.772599	0.00310222	0.0207722	-1.52331	2.93694	0.000670309	0.0203834	-1.45843	-0.800659	0.00356821	0.00791111	84518	CNFN
ENSG00000107331	-0.605157	6.2128	0.000520012	0.00595534	-2.08249	5.76511	6.16531e-07	0.000166858	-0.86992	0.9257	0.00675861	0.0136832	20	ABCA2
ENSG00000113070	-0.775568	3.3008	0.0092191	0.0443854	-3.28389	1.90971	2.52114e-06	0.000466733	-2.42154	5.76809	4.0282e-10	4.14511e-08	1839	HBEGF
ENSG00000116761	-1.1476	6.04713	3.06273e-06	0.000138095	-1.48572	4.8496	9.25259e-06	0.00110802	-0.937929	4.86702	1.16172e-06	1.36944e-05	1491	CTH
ENSG00000116852	-0.770581	7.60399	0.000214746	0.00314972	-1.1647	7.24097	2.92687e-05	0.00254981	-1.02448	7.96064	1.45968e-06	1.63602e-05	23046	KIF21B
ENSG00000121281	-1.22168	3.16753	0.00679127	0.0358019	-1.30841	4.11711	0.000353947	0.0135683	-0.940774	5.49265	4.68956e-06	3.8982e-05	113	ADCY7
ENSG00000124126	-1.2402	5.01478	6.26325e-06	0.000244804	-1.77257	5.58337	1.19621e-06	0.000265362	-0.498132	7.97122	0.000111574	0.000451777	57580	PREX1
ENSG00000124191	-3.04384	4.0803	1.37112e-08	3.4177e-06	-2.01614	7.27075	2.97142e-06	0.000496411	-0.619066	4.8132	6.92574e-05	0.000309252	84969	TOX2
ENSG00000127946	-2.0314	4.38854	4.86836e-08	7.74891e-06	-0.928556	7.41391	0.000177584	0.00846149	-0.746982	4.75333	0.000147687	0.00056697	3092	HIP1
ENSG00000128965	-2.70915	4.69984	4.94952e-09	1.92663e-06	-2.08661	3.41659	2.16577e-05	0.00209337	-1.05499	4.43257	2.8483e-06	2.6764e-05	79094	CHAC1
ENSG00000130702	-0.654989	4.24415	0.00244225	0.0175446	-1.13136	3.54814	0.00147136	0.033977	-1.11794	1.05155	0.000431711	0.0013508	3911	LAMA5
ENSG00000130766	-0.693517	5.19704	0.0095938	0.0454003	-1.00654	4.91052	0.000480513	0.0166726	-0.650196	4.87144	8.3954e-06	6.04873e-05	83667	SESN2
ENSG00000132635	-0.839635	4.33757	0.00266848	0.0186921	-1.23577	3.23692	0.00144905	0.0337332	-0.97221	4.28171	2.45912e-06	2.41258e-05	64773	PCED1A
ENSG00000132846	-1.02312	5.04058	4.24157e-05	0.00102817	-0.858799	5.12792	0.00109146	0.0279119	-0.314589	5.24878	0.0049444	0.0104848	84327	ZBED3
ENSG00000136997	-0.988945	11.19	8.9588e-08	1.18355e-05	-0.660097	9.43657	0.00142094	0.0333821	-0.940437	8.2223	5.38498e-08	1.46518e-06	4609	MYC
ENSG00000137642	-0.64519	6.21239	0.000160538	0.00258004	-1.95653	1.64561	0.00141927	0.0333821	-6.96953	0.12003	1.40515e-08	5.29777e-07	6653	SORL1
ENSG00000140750	-0.400038	6.31323	0.00539116	0.0306994	-1.61411	5.69854	2.77067e-05	0.00248296	-1.02635	4.50777	6.33389e-07	8.72089e-06	55114	ARHGAP17
ENSG00000140853	-0.473409	6.37586	0.00174277	0.0137866	-1.31635	4.23062	9.07774e-05	0.00538772	-0.640123	8.06629	7.86344e-06	5.77046e-05	84166	NLRC5
ENSG00000142634	-0.554194	5.95275	0.000967861	0.00911362	-0.865945	6.33436	0.000835751	0.023711	-1.2109	4.64801	2.06313e-07	3.79007e-06	79180	EFHD2
ENSG00000143486	-0.856175	5.95288	2.85905e-05	0.000755418	-0.797007	5.85735	0.00132602	0.0319852	-0.391286	6.18127	0.000146629	0.000564143	1939	EIF2D
ENSG00000143891	-0.592231	5.97755	0.00100496	0.00932341	-0.782107	7.23725	0.000541179	0.0181268	-0.422193	5.42212	0.00109086	0.00290797	130589	GALM
ENSG00000144711	-1.09424	5.95248	1.74097e-06	9.21812e-05	-0.75706	7.71848	0.00194622	0.0411505	-0.875148	4.81074	4.17865e-05	0.000206946	9922	IQSEC1
ENSG00000147852	-1.37802	1.53909	0.00387909	0.0245434	-2.72693	2.08768	9.52922e-05	0.00556489	-1.28301	-0.793058	0.00334945	0.0074964	7436	VLDLR
ENSG00000154359	-0.649328	3.9075	0.00453046	0.0271747	-1.0365	4.087	0.00256385	0.0479862	-2.20121	2.52014	1.95737e-06	2.02026e-05	91694	LONRF1
ENSG00000157303	-0.836688	3.43922	0.00252916	0.0179735	-1.20498	4.66231	0.000196125	0.00897133	-0.64518	2.13103	0.00212128	0.00510494	203328	SUSD3
ENSG00000159403	-0.687182	4.33733	0.00392475	0.0247257	-1.31334	2.93487	0.000821857	0.0235124	-1.07533	1.10609	5.85106e-05	0.000270076	715	C1R
ENSG00000159674	-2.25579	0.304716	0.00237385	0.017248	-1.34582	2.80565	0.00076043	0.0227155	-3.21173	-0.154944	6.38972e-05	0.000288934	10417	SPON2
ENSG00000166501	-2.26837	5.4363	3.17457e-09	1.55331e-06	-0.965419	4.26858	0.00167327	0.0368774	-1.38759	6.34608	9.71385e-09	4.09058e-07	5579	PRKCB
ENSG00000167106	-0.408693	5.46901	0.00925959	0.0445316	-1.24544	4.22	0.000463371	0.016386	-0.882507	4.8724	6.22561e-06	4.83913e-05	399665	FAM102A
ENSG00000168621	-1.16753	3.40948	0.000904792	0.00868524	-1.15507	3.58618	0.000882169	0.0244321	-0.55955	5.14335	4.70705e-05	0.000226674	2668	GDNF
ENSG00000168899	-2.5884	0.866932	8.4621e-05	0.00163919	-1.24884	3.82479	0.000921893	0.0252021	-1.01792	1.03633	0.00985553	0.0189522	10791	VAMP5
ENSG00000171608	-1.10443	4.15216	8.3659e-05	0.00162532	-2.13801	1.56397	0.000810341	0.0232866	-0.381018	6.54432	0.00135592	0.00348752	5293	PIK3CD
ENSG00000172216	-1.0787	4.76422	1.67656e-05	0.000515883	-1.66465	5.66129	1.59052e-06	0.000322329	-1.86632	2.97488	3.63178e-08	1.1021e-06	1051	CEBPB
ENSG00000173198	-4.71663	0.13786	9.73799e-06	0.000344887	-0.858811	5.2582	0.00135536	0.0324804	-6.73409	0.172411	1.32327e-08	5.07291e-07	10800	CYSLTR1
ENSG00000175938	-0.8041	3.74945	0.00246662	0.0176812	-1.4498	3.39485	0.000591404	0.019166	-2.21938	0.309501	2.3554e-05	0.000133042	93129	ORAI3
ENSG00000184371	-1.60124	3.00002	3.30004e-05	0.000843824	-1.74074	2.31404	0.000587384	0.0191069	-2.7574	3.61172	2.60256e-10	3.20889e-08	1435	CSF1
ENSG00000184584	-1.97226	1.88888	5.40008e-05	0.00122928	-1.68457	1.27605	0.00253505	0.0478443	-1.66484	4.08096	1.46293e-08	5.44194e-07	340061	STING1
ENSG00000196405	-0.373829	6.70111	0.00664595	0.0354174	-0.826397	6.43914	0.000786977	0.0229512	-1.37427	5.3032	1.43872e-07	2.94324e-06	51466	EVL
ENSG00000197956	-3.10876	1.40457	6.32495e-05	0.00135868	-1.01634	6.01337	0.000265071	0.0111743	-3.25586	3.15302	1.31463e-09	8.84447e-08	6277	S100A6
ENSG00000198756	-0.48196	5.68733	0.00361584	0.0233019	-1.30003	4.71838	0.00011373	0.00623073	-0.965333	1.36281	0.00150124	0.00379639	23127	COLGALT2
ENSG00000198794	-2.10208	3.05615	6.24907e-06	0.000244804	-1.78627	4.76829	7.46236e-06	0.000957058	-0.32405	7.43705	0.0003497	0.00114296	192683	SCAMP5
ENSG00000223960	-0.588882	4.72943	0.0106207	0.0485234	-1.50714	3.92601	5.87563e-05	0.0040024	-0.875552	3.84701	4.29645e-05	0.000211295	101927027	CHROMR
Upregulated genes common for JJN3, H929 and INA-6 IL-32 KO cell lines with p-value 0.05 as cutoff. The statistical comparison used was IL-32 CRISPR/Cas9 KO minus WT such that a negative fold change indicates that the corresponding gene in down-regulated in Il-32 CRISPR/Cas9 KO compared to WT. Genes are shown with "ENSEMBL","ENTREZ" and "SYMBOL". "Fold Change (Log2)" is the log2 fold change for th…
ENSEMBL	logFC JJN3	Average Expression JJN3	P-Value JJN3	Adjusted P-value JJN3	logFC H929	Average Expr H929	P-Value H929	Adjusted P-value H929	logFC INA6	Average Expression INA6	P-Value INA6	Adjusted P-value INA6	ENTREZ	SYMBOL
ENSG00000057294	0.653009	6.55784	0.000151535	0.00247458	1.14802	7.53883	1.31955e-05	0.001406	0.904139	6.24763	4.02148e-07	6.24013e-06	5318	PKP2
ENSG00000072274	0.511034	8.1998	0.000307893	0.00414636	1.43548	8.19612	1.22956e-05	0.00135271	0.980471	9.52024	1.55613e-07	3.10003e-06	7037	TFRC
ENSG00000075336	0.449953	5.85929	0.00645549	0.0347387	0.73426	6.17744	0.00203346	0.0425299	0.504461	5.64945	0.00100207	0.00271195	29090	TIMM21
ENSG00000086061	0.37427	7.58909	0.00585535	0.0325431	0.698247	6.77674	0.00207969	0.0427733	0.456407	8.22566	0.000295313	0.000995971	3301	DNAJA1
ENSG00000107249	1.88398	0.183003	0.0102767	0.0474209	1.6288	3.1272	0.00017908	0.0084731	0.60036	1.95237	0.0064208	0.0131176	169792	GLIS3
ENSG00000109756	0.642928	4.59741	0.00417094	0.0257367	0.912856	5.25578	0.000521638	0.017647	0.340804	7.18579	0.00106034	0.00283767	9693	RAPGEF2
ENSG00000110172	0.397058	6.23665	0.00856862	0.0421288	0.713091	6.44357	0.00232753	0.0453182	0.482676	7.19939	0.0013604	0.00349708	26973	CHORDC1
ENSG00000138399	0.614794	5.31721	0.00104127	0.00952463	0.737336	6.09868	0.00261221	0.0483093	0.371672	6.90645	0.00336085	0.00751454	79675	FASTKD1
ENSG00000145088	1.33024	2.84617	0.00025196	0.00354111	2.61849	5.00212	1.47777e-07	7.14186e-05	0.371154	7.1652	0.00545179	0.0113757	55840	EAF2
ENSG00000154723	0.518918	6.62997	0.00160682	0.0130973	0.902525	6.35083	0.00221018	0.0444078	0.206747	7.06257	0.0229454	0.0393719	522	ATP5PF
ENSG00000175348	0.60683	4.68697	0.00447729	0.0269596	0.833528	5.24206	0.00123633	0.0302161	0.477454	5.01247	0.000264451	0.000908682	56674	TMEM9B
ENSG00000185432	0.498384	5.64493	0.00238507	0.0172653	2.26837	5.07592	8.31612e-08	4.32822e-05	0.30753	6.48979	0.00145728	0.00370506	25840	METTL7A
