## Supplementary Table 4 for "IL-32 is a metabolic regulator promoting survival and proliferation of malignant plasma cells"

### Sheet: Ark1
Supplementary Table 4. Differentially expressed genes between INA-6 IL-32 CRISPR/Cas9 KO vs WT clones and between IL-32 expressing patients (upper 10th percetile) and IL-32 non-expressing patients (lower 90th percentile) in CoMMpass IA13 (cutoff: 1 cpm in 20 % of samples). The statistical comparison used was IL-32 expressing patients minus IL-32 non-expressing patients such that a positive fold c…
ENTREZID	SYMBOL	ENSEMBL	Fold Change IL-32 CRISPR/Cas9 KO	Average expression IL-32 CRISPR/Cas9 KO	Adjusted P-value IL-32 CRISPR/Cas9 KO	Fold Change CoMMpass	Average expression CoMMpass	Adjusted P-value CoMMpass
4311	MME	ENSG00000196549	-9.37748950527483	1.6987115821218	5.36194146757333e-06	1.47559792837121	-0.947648829269896	0.000115389687979165
3394	IRF8	ENSG00000140968	-8.50438305093727	-0.743662818084764	0.00193557547298672	1.01454905889621	0.117397084569881	0.000490006287148116
6653	SORL1	ENSG00000137642	-6.95027610642605	0.120029779068551	0.00023706691221652	1.36576363807874	1.27905272029483	2.14433068913662e-05
9750	RIPOR2	ENSG00000111913	-6.68319836955037	0.928825055445987	3.45745215387875e-05	2.25394013310524	0.172258161422573	5.42005598095298e-12
91461	PKDCC	ENSG00000162878	-6.41571120731064	-2.45092422342563	0.00581966078279255	1.07537893326643	-3.78324840592253	0.00897079322347476
51557	LGSN	ENSG00000146166	-6.32481337697897	2.00243086064558	1.91722103579167e-05	1.25305955159832	-4.9972734096574	0.00309184331023811
4753	NELL2	ENSG00000184613	-6.18980338064545	0.807093890588659	0.000200933200225867	2.62715391670613	-1.91856093272651	9.74910569802688e-15
256236	NAPSB	ENSG00000131401	-5.84014679285629	-1.64157733463071	0.000306935583134853	1.28322660465091	-2.58573981422252	2.01671783777638e-05
5627	PROS1	ENSG00000184500	-5.80483539838209	1.17730955681999	2.20082380447151e-05	2.01617148931348	-2.67029093834575	3.00833477868387e-11
3903	LAIR1	ENSG00000167613	-5.73720169778311	1.27371461722613	3.45745215387875e-05	1.49276795100273	0.344920498561637	4.48436825898033e-06
3687	ITGAX	ENSG00000140678	-5.4868338942257	-0.392361480868736	0.00191556817884302	1.4896943964823	0.270967714511064	3.40474988290258e-06
822	CAPG	ENSG00000042493	-5.37528679802389	0.315260604674003	4.46178108444111e-05	0.455481026898058	2.94772069574233	0.00919081147191603
57630	SH3RF1	ENSG00000154447	-5.32787219627569	-1.44212149100458	0.00108428811463053	1.02198411987926	-0.484434268072444	0.00209907855376694
27033	ZBTB32	ENSG00000011590	-5.3112768688249	1.01963758747453	0.000180625154215804	0.623551168169107	-1.29379904361169	0.00247404470812796
26191	PTPN22	ENSG00000134242	-5.30359144533617	2.8842516622118	2.07329641987516e-05	0.788056654189647	1.4922715704072	0.00171915730078286
9235	IL32	ENSG00000008517	-5.13965033644293	4.93694474640294	3.55264272781451e-06	5.5302757395206	-1.74646834732304	2.78371038535458e-97
54841	BIVM	ENSG00000134897	-5.05438850461312	-0.853699036717206	0.00120210230260602	1.16953260612588	-1.79572460394764	3.65453449847144e-05
7057	THBS1	ENSG00000137801	-4.94713697658247	2.61732054031729	2.07329641987516e-05	1.45877475379133	-0.349708564733093	2.46686125361756e-05
651746	ANKRD33B	ENSG00000164236	-4.81573688677575	2.25413432503896	1.92730146599132e-05	1.38085579171664	-3.62305680294393	0.00123169935521855
11027	LILRA2	ENSG00000239998	-4.78516306633708	1.20234944836483	0.000717105103379529	1.70051179887007	-0.660824406699928	1.80571849288863e-07
7133	TNFRSF1B	ENSG00000028137	-4.62255995046368	1.76586477614004	2.07329641987516e-05	1.53574550155743	1.09821756389537	4.86399578528743e-08
6261	RYR1	ENSG00000196218	-4.5856124392138	2.06023873144083	4.90222877665586e-05	1.30828629358552	-2.42230320227924	6.27562201392689e-05
5243	ABCB1	ENSG00000085563	-4.50846856715311	0.749846255875023	0.00240160537697655	0.851091641212332	-1.40068267044379	0.0040766144246574
162073	ITPRIPL2	ENSG00000205730	-4.49194661062603	2.65704588365565	3.45745215387875e-05	2.00625555108644	-1.07964662913767	5.97616033744446e-08
3055	HCK	ENSG00000101336	-4.41387228083844	2.33947807591603	2.07329641987516e-05	1.64991185536245	0.432748184523866	1.67556844997218e-08
50615	IL21R	ENSG00000103522	-4.23177974372542	-4.3906925495988	0.000928582684505563	2.11014894139445	-2.98545537987908	1.51692715137949e-08
5747	PTK2	ENSG00000169398	-4.20017600098389	1.82859346022753	2.96059931330502e-05	0.751586625268452	0.649536147826508	0.00519120758055828
5577	PRKAR2B	ENSG00000005249	-4.19037590596413	-0.00394604512519729	0.00358526936544849	0.581228569734661	0.301191941233199	0.00890332005584388
5836	PYGL	ENSG00000100504	-4.15876369475168	0.58668310087867	0.000154369247131493	1.57862198033961	0.985288222962467	1.75661798935277e-08
114769	CARD16	ENSG00000204397	-4.05164186684834	2.26683974829473	2.89281436731536e-05	0.33171419090626	2.91614623381266	0.00953999158005035
2054	STX2	ENSG00000111450	-3.86727828107518	0.707326414489378	0.00160463896268975	0.308403393019213	3.2728341476048	0.00261165774402838
719	C3AR1	ENSG00000171860	-3.6778661615281	-4.05020052540138	0.00816771846442088	1.12947058231551	-0.977130433971826	0.000280415039180251
814	CAMK4	ENSG00000152495	-3.66215960842994	-0.0894320643811567	0.00267709914142979	1.17977100054547	-1.50839169293251	2.82742429080039e-06
9214	FCMR	ENSG00000162894	-3.64907523145823	3.40116155179786	5.90934251343633e-05	0.914807762436966	1.56369621449826	0.00138257167599435
11009	IL24	ENSG00000162892	-3.64524747722879	0.548658616811318	0.000136696510137579	0.895754782782965	-1.72169209574757	0.00256151933294627
11343	MGLL	ENSG00000074416	-3.60593551067562	1.45994677219648	0.000339874959614607	1.06244318507739	2.85716490665045	0.000172889687286106
29108	PYCARD	ENSG00000103490	-3.60204172995773	1.79078980294023	0.0013796869007218	0.354256630213899	2.79970926267953	0.00428936536055007
55	ACPP	ENSG00000014257	-3.60020844544184	2.55739493939523	2.20082380447151e-05	2.00522578156428	-3.31131543216227	5.52678625395122e-09
80270	HSD3B7	ENSG00000099377	-3.46095345063231	-0.346883438022029	0.000651740150407369	0.846413335185323	0.061395958904757	0.000678339722725481
5329	PLAUR	ENSG00000011422	-3.45319143016904	1.08337349521298	0.000306935583134853	1.23599621404648	0.156398299745402	6.40200778444338e-05
4155	MBP	ENSG00000197971	-3.37043432340715	3.27812000955115	1.96999266451576e-05	1.10275775875777	0.592989258074705	1.94259633186714e-05
116844	LRG1	ENSG00000171236	-3.22858807266802	-0.791381369793632	0.00200160043053095	1.15684238685627	-1.71595657997668	0.00131565917495155
3115	HLA-DPB1	ENSG00000223865	-3.21402404354884	-1.65126502336994	0.00356665974850684	0.793288949741011	1.56583317320043	0.00866877479634564
8794	TNFRSF10C	ENSG00000173535	-3.18819178177037	-3.96929605420634	0.00301358102203417	1.55510680213435	-0.778316078725064	2.23731818440248e-11
79626	TNFAIP8L2	ENSG00000163154	-3.05481627732796	-1.61394638211433	0.000731939278210072	1.28813406628442	-2.03691954522552	2.48886239777985e-07
597	BCL2A1	ENSG00000140379	-2.90737676673739	-0.423963604242174	0.0032552654250707	0.637089717856597	0.926515612885304	0.00313202509464329
7913	DEK	ENSG00000124795	-2.87015749915286	2.9580549929809	9.00693127670672e-05	1.27170802785507	1.40827035106641	2.10563170391878e-06
1435	CSF1	ENSG00000184371	-2.73772111612726	3.61171774114306	2.56015819078783e-05	1.29485347626903	-0.39072304905918	5.85606758374186e-10
2118	ETV4	ENSG00000175832	-2.73246832226009	2.2234652403737	0.000588809575027248	1.43553246283334	-2.37296177450485	1.83984844424149e-05
63895	PIEZO2	ENSG00000154864	-2.69814798157065	1.91177045559697	0.00293225195442948	1.1928053200528	0.157900305715131	0.00129717223656232
9582	APOBEC3B	ENSG00000179750	-2.67471395863991	2.17572756127998	0.000731939278210072	0.877964540237079	2.06464950037959	5.24585635201834e-05
6282	S100A11	ENSG00000163191	-2.6461216969397	4.55662089983114	3.45745215387875e-05	0.622740924221384	4.44295187365702	0.000101819316304098
55911	APOBR	ENSG00000184730	-2.57321028464894	-0.576044267554475	0.000927881764366854	1.7583828335378	-0.132894978236736	3.96105425185807e-14
116028	RMI2	ENSG00000175643	-2.56952788347201	3.05738326946514	0.000168418898634611	1.07401433576979	-0.106822837116536	1.19995502917889e-08
135228	CD109	ENSG00000156535	-2.46214443511704	-1.56431492290654	0.00316592606586452	1.59188843008367	-0.69166214277243	1.60943530208563e-06
256764	WDR72	ENSG00000166415	-2.441201569713	5.25992816849677	5.02082477752185e-05	2.30239921668648	-3.99629485095425	5.77885614886373e-08
4900	NRGN	ENSG00000154146	-2.43472552788177	0.713338809235383	0.000487285148795487	1.86119567781657	-1.2463294532474	1.98814691543746e-14
123920	CMTM3	ENSG00000140931	-2.4120467277797	0.325786756404639	0.00166920837688814	0.694049048649026	-0.220991388263066	0.00390250593001838
64855	NIBAN2	ENSG00000136830	-2.41082919587845	-0.762439564796386	0.001008927349897	0.624646536945611	0.601354663680757	0.00557187619137464
1839	HBEGF	ENSG00000113070	-2.40179544093422	5.76808800197249	3.75270254042646e-05	0.966532840585053	0.880479511481407	5.40883644111254e-06
7169	TPM2	ENSG00000198467	-2.29286155488326	-1.23182838945227	0.00193482361617313	0.675287735582304	0.771962038481053	0.00551575692175184
2316	FLNA	ENSG00000196924	-2.18582058035864	6.63606782582475	7.3302033376455e-05	1.1141364887171	6.14383091716411	1.40420284112452e-06
3426	CFI	ENSG00000205403	-2.18218415190197	0.154855645509584	0.0015230115566849	2.09178584652384	-1.48853981782262	5.12789951024966e-06
401014	TEX41	ENSG00000226674	-2.13361410443991	-5.08833697381736	0.00910476924129184	2.00412194549196	-3.42583845506223	1.57300009127818e-06
6328	SCN3A	ENSG00000153253	-2.08691335866735	6.50119194582824	3.41306788433339e-05	1.37433603077097	1.12237959880783	0.00112323711912238
55765	INAVA	ENSG00000163362	-2.05308240841413	3.85481577003534	0.000199373783189907	0.985479926416156	1.17233499369032	0.00982859884903872
22807	IKZF2	ENSG00000030419	-2.018397131457	2.19521101407813	0.000409160925987244	0.628218642016697	1.23269191917666	0.000985537972451264
55752	SEPTIN11	ENSG00000138758	-2.01307639922651	6.41423445872111	4.65295670778519e-05	0.608017891850638	3.68770858961697	0.000392154085771255
940	CD28	ENSG00000178562	-2.01304508233753	-0.505474251257042	0.00163418580894053	1.28329103635878	2.37341256439607	0.000394059010551891
8407	TAGLN2	ENSG00000158710	-1.97463578609908	6.90778809562145	2.95462553785304e-05	0.761504472309626	5.85898496054608	0.000163303557551803
64175	P3H1	ENSG00000117385	-1.96617383333928	4.64229032086488	0.00017740772736761	0.291805567549483	3.97673161498036	1.60841691620971e-05
1107	CHD3	ENSG00000170004	-1.94106255557373	5.26111960952793	9.23114102277213e-05	1.21403379999154	2.05810634733374	3.57389780266613e-07
3688	ITGB1	ENSG00000150093	-1.92206690173446	7.22764893008001	2.1791549095985e-05	0.563530490448028	5.44571039255565	0.00640319540578842
10763	NES	ENSG00000132688	-1.91022295865877	3.24455789234174	0.00067542545662078	1.74019881395308	2.16263928261678	0.00183489109705363
6850	SYK	ENSG00000165025	-1.90758319176578	5.72340178342814	0.00013958190198108	0.975566979596688	2.55741608448573	0.00949194519488908
79671	NLRX1	ENSG00000160703	-1.84834382213013	2.41195262056009	0.000495493031605771	0.254157681410885	2.49099302990091	0.00267435709548149
84628	NTNG2	ENSG00000196358	-1.81933131850518	-1.38469974206353	0.00443828332105232	0.917876757438115	-1.16817714992495	1.70307407516961e-05
11144	DMC1	ENSG00000100206	-1.77489455111341	2.68641018838223	0.00108250037202972	1.49643736498202	-1.92264773382015	2.49612192061368e-11
3428	IFI16	ENSG00000163565	-1.77385227429128	7.89252676973928	5.22878457556574e-05	0.274237210013034	6.5261360315156	0.00870823201237039
10878	CFHR3	ENSG00000116785	-1.75954681213301	1.72782981986173	0.00604091622383957	1.50503706688946	-3.97968127643361	0.000332393264774653
54718	BTN2A3P	ENSG00000124549	-1.75106069362593	2.9983408712183	0.000195739877581068	0.456633333761755	0.912861272900412	0.0014356284930741
4846	NOS3	ENSG00000164867	-1.73792049265044	1.52855708875205	0.00102910380303029	1.02127983275106	-1.95104190262707	0.000275760200605253
56884	FSTL5	ENSG00000168843	-1.73558923266738	4.60084413625481	0.000693794512003579	1.3611415001246	-1.56083320544128	0.00366262618900943
117247	SLC16A10	ENSG00000112394	-1.68417038710293	3.04933001752456	0.000682172225486933	1.21531293312028	-1.63889947553357	0.000358281742780512
202	CRYBG1	ENSG00000112297	-1.66505328552345	5.76986065502241	6.15453362195939e-05	0.959556784769078	0.106208233588387	3.3433161859643e-05
9123	SLC16A3	ENSG00000141526	-1.632940968586	2.93759973029248	0.000678379003460413	0.490008130622396	3.3180420138424	0.00761317776813014
7227	TRPS1	ENSG00000104447	-1.6310632744991	4.24225358231335	0.000133117807607479	1.70400551693873	-1.13286872267425	5.3964716978504e-07
2561	GABRB2	ENSG00000145864	-1.62140797920243	1.05755701109598	0.000999218235075224	1.60242472715267	-2.71032729214665	0.00042135770580145
11006	LILRB4	ENSG00000186818	-1.61645254154643	8.51747786895342	1.92730146599132e-05	2.21419124711835	2.48923330252905	4.75784797984378e-08
83879	CDCA7	ENSG00000144354	-1.59565084100659	5.74763297169438	0.000262265746836046	2.04312156802487	-2.96064334079167	1.02747956957046e-08
2678	GGT1	ENSG00000100031	-1.58427572235326	2.87575743992094	0.00309974323490452	0.521518854780693	4.24909523026342	0.00105624073878415
25880	TMEM186	ENSG00000184857	-1.55669279985223	3.08898366677034	0.000966609848920842	0.294408468531679	2.16459685121129	0.00138152677943141
84695	LOXL3	ENSG00000115318	-1.54822017183619	-0.965006453429223	0.0083223193731583	0.568324206097609	-0.566011067921965	8.78026296492634e-05
3490	IGFBP7	ENSG00000163453	-1.54672738264154	2.68464402075444	0.000402235956918275	1.06388773709126	-0.419657142221045	0.000262695294280934
151230	KLHL23	ENSG00000213160	-1.49266972203376	4.43313991991552	0.000135096679107769	0.840347676452304	-1.16417066984729	1.84005294926958e-05
100526832	PHOSPHO2-KLHL23	ENSG00000213160	-1.49266972203376	4.43313991991552	0.000135096679107769	0.840347676452304	-1.16417066984729	1.84005294926958e-05
151230	KLHL23	ENSG00000213160	-1.49266972203376	4.43313991991552	0.000135096679107769	0.840347676452304	-1.16417066984729	1.84005294926958e-05
100526832	PHOSPHO2-KLHL23	ENSG00000213160	-1.49266972203376	4.43313991991552	0.000135096679107769	0.840347676452304	-1.16417066984729	1.84005294926958e-05
5140	PDE3B	ENSG00000152270	-1.47560431641859	4.3500449735776	0.000262502988174216	1.46240358376851	0.133368290063805	2.10500041816372e-10
197335	WDR90	ENSG00000161996	-1.45460688269135	5.4930706555162	0.000470788666646378	0.360896927592848	3.7987238261499	0.00311859828679981
5881	RAC3	ENSG00000169750	-1.43983505780001	3.08710170108511	0.0015793455221906	0.714954136329875	-1.09456746363652	1.19798815272391e-06
9976	CLEC2B	ENSG00000110852	-1.43887146847428	3.67832411468796	0.00125005126452004	1.02880375504602	1.39118662869684	0.00352568258275764
400506	KNOP1	ENSG00000103550	-1.40794664745429	5.01226493008664	0.000136696510137579	0.365897681556956	2.34354821534097	0.00314410527416841
10371	SEMA3A	ENSG00000075213	-1.34863312654973	4.57980218598888	0.000376902473298289	1.80359449452077	0.0130472983542936	1.06334668773364e-06
90011	KIR3DX1	ENSG00000104970	-1.34572469204207	5.24650327294822	0.000255326209128471	1.96750353972309	-2.57785358170394	1.51189075490901e-06
6777	STAT5B	ENSG00000173757	-1.33799876343417	4.55852276847262	0.000229458267134216	0.833970014414214	2.28808713936856	0.000700109426568064
5588	PRKCQ	ENSG00000065675	-1.33780062094993	3.39806683615614	0.000573334916856149	1.19289486395763	-2.25404618917354	1.87639707762733e-05
2070	EYA4	ENSG00000112319	-1.30476581793404	3.90410511896875	0.00160347199334483	2.46119019137057	-3.32499805347959	4.45655040926447e-09
91851	CHRDL1	ENSG00000101938	-1.29612604244907	5.57513990295835	0.00014640844673888	1.33760187334379	-2.63695430949628	0.000588924047295508
8110	DPF3	ENSG00000205683	-1.29511402173118	1.9267976750741	0.00247794092459369	0.994423649289966	-0.339398255864731	0.00645756702897883
23180	RFTN1	ENSG00000131378	-1.27705952297551	4.550064850826	0.000240830401994236	1.08901453514994	-0.565988235930975	8.53953523441056e-07
100130691	LOC100130691	ENSG00000213963	-1.2730550867633	1.23888419134648	0.00803437440865346	0.363694542379164	-0.0311521664660451	0.00380410689226
6733	SRPK2	ENSG00000135250	-1.22324714787848	7.58999981943692	0.000237855855211794	0.374083926143296	4.58182570098624	7.62847234969751e-07
84674	CARD6	ENSG00000132357	-1.21850170823688	0.749955150893483	0.00600358029580501	1.08644912380525	-0.462927347784534	0.00223498896710564
965	CD58	ENSG00000116815	-1.19904881687585	1.95156278879169	0.00269913779209762	0.803932502808104	1.17723928045891	2.11927547777403e-11
1796	DOK1	ENSG00000115325	-1.18915737107482	2.95480344718642	0.00791843281271221	0.226559579344028	2.28936943260816	0.00993682817758597
54809	SAMD9	ENSG00000205413	-1.18385638430154	6.14528752843303	0.00020700188753569	0.512642348448902	4.58492118281358	0.000748360867648267
6579	SLCO1A2	ENSG00000084453	-1.17968895460561	3.64537786692948	0.00102654752504749	1.8714651338636	-3.01414629563885	2.12815984111077e-06
79754	ASB13	ENSG00000196372	-1.17791244222985	4.36586663277591	0.0029122100818082	0.816409319899587	-0.61984516367859	0.00755125975092392
51050	PI15	ENSG00000137558	-1.17634012364316	4.37397534291011	0.000646353602079771	1.31677008384656	-3.02560949652212	0.000822844634959296
307	ANXA4	ENSG00000196975	-1.17004288919801	3.79359204726858	0.00301763610725341	0.347300866705384	2.91759530161815	0.00137351261130806
201255	LRRC45	ENSG00000169683	-1.14706756811937	3.61967743979999	0.00127441148809719	0.263741104378414	3.42510304550145	0.00244140255293158
1122	CHML	ENSG00000203668	-1.13325100316035	6.54439208364944	0.000144037129839463	0.501553582058184	4.44369453040579	0.000221992459130402
7752	ZNF200	ENSG00000010539	-1.12300301335034	4.54835864825131	0.000510113186615679	0.569556917302401	1.93911672778366	2.00780110756753e-09
5906	RAP1A	ENSG00000116473	-1.12266320771236	6.09590187645147	0.00021366616431992	0.307269563393527	4.62122704864929	0.00148812388593396
57619	SHROOM3	ENSG00000138771	-1.12150549701346	3.30515720784483	0.00371843046131058	2.00035950868695	-0.136990650294336	0.000221960829446569
401397	SMIM30	ENSG00000214194	-1.11555710557853	4.64280243135987	0.00349839996318157	0.369220283198681	3.70539757857942	0.0003483088782879
157657	C8orf37	ENSG00000156172	-1.09394564937053	3.00010227088574	0.00137051762834403	0.422095230405987	-0.451927994893138	4.17802304990504e-05
54903	MKS1	ENSG00000011143	-1.08343087546675	2.88036941188283	0.00316592606586452	0.426389099428332	1.66039791476695	0.000306698372951421
6326	SCN2A	ENSG00000136531	-1.07791043270102	0.0905200090757332	0.00869094934961185	0.63255495062752	1.6489101717609	0.00138499398308331
3043	HBB	ENSG00000244734	-1.04271497745269	4.22055817800058	0.00154380556726526	2.08466982735548	5.04865160738064	5.42005598095298e-12
23464	GCAT	ENSG00000100116	-1.02133403414493	4.26353537284214	0.00104888072345443	0.8330579486056	0.262707632381397	0.00615342846180826
170463	SSBP4	ENSG00000130511	-1.01239644782544	3.28502567813097	0.00118701738058971	0.561370350572374	2.9149728294084	0.00089279851157742
10095	ARPC1B	ENSG00000130429	-1.00826306455784	6.5037761270714	0.000173838425218568	0.399829530676111	5.68306139085592	1.18782176390891e-05
23046	KIF21B	ENSG00000116852	-1.00136969651174	7.96064378898323	0.00121572313704096	0.914799111414566	4.25712847972675	0.0011065203890952
317	APAF1	ENSG00000120868	-0.996666201464716	4.15158154410659	0.00119550259662706	0.647524090229977	2.36535678040291	6.98406096538518e-07
2888	GRB14	ENSG00000115290	-0.985591769797791	5.06360263896566	0.000421962039431968	1.0904999343625	-1.10145106751479	0.000479797592076996
953	ENTPD1	ENSG00000138185	-0.973621812894387	4.01567862778781	0.00121572313704096	0.641822112833534	4.17857692528315	1.35897804169917e-05
4638	MYLK	ENSG00000065534	-0.968135768857539	7.3935648769773	0.000814960452957953	1.21317334467418	0.902891901752787	3.0882798946767e-05
6622	SNCA	ENSG00000145335	-0.956184092912563	3.55980170134778	0.0036947939988209	1.70833854614057	-1.75447214389937	4.06514179894316e-09
286467	FIRRE	ENSG00000213468	-0.953882407961169	2.63097171566725	0.00440546076962559	0.713859102417285	-0.0914722743235363	0.00464523803431978
55733	HHAT	ENSG00000054392	-0.951983802527853	1.74717422161476	0.00672683404399581	1.16446418140499	-1.89397704433565	0.00583528431898991
23596	OPN3	ENSG00000054277	-0.937999456466625	3.03036446325669	0.00278484330545781	0.465328135130759	3.05555177872344	0.00142462190920184
5788	PTPRC	ENSG00000081237	-0.908094959402301	8.45384541796851	0.000277037686069168	2.33879658657085	3.01389784880578	3.59455524031723e-17
8934	RAB29	ENSG00000117280	-0.907631002883341	5.83023553213163	0.000400325840137298	0.718696131273405	3.28312685222797	0.00102666480854442
23589	CARHSP1	ENSG00000153048	-0.903494814512995	5.03159335950887	0.00164703638198904	0.269757294548286	3.90446217839617	0.000218697871395768
5087	PBX1	ENSG00000185630	-0.892400668208822	4.77702194308436	0.00100369199177962	2.21843465182189	-2.47111701055776	2.22310971912719e-07
57050	UTP3	ENSG00000132467	-0.8833358625815	7.56581050849955	0.000322814651230485	0.32103939685066	4.75770160373833	0.00161365938361204
54344	DPM3	ENSG00000179085	-0.882183713975755	4.24323691243171	0.00395978063761534	0.360906891179232	3.90790249270296	0.00234382914909822
6102	RP2	ENSG00000102218	-0.864509105221973	3.0521725742727	0.00400012462921708	0.262764194505256	2.67785179361222	0.00307401037202206
140707	BRI3BP	ENSG00000184992	-0.863107692250318	6.73378969773625	0.000369331761329646	0.810188639485254	3.34999670161664	1.84344776135001e-09
375444	C5orf34	ENSG00000172244	-0.853546448377478	2.71782647300752	0.00558452560166132	0.548074980586033	-0.38648563748919	7.64043736273831e-06
321	APBA2	ENSG00000034053	-0.833284235077781	4.26766473254996	0.00396257763764334	2.28822838700306	-2.92687322302706	5.53211827622905e-10
3005	H1F0	ENSG00000189060	-0.830494107657472	5.45531231390356	0.00199571905271005	0.926428781475434	2.81302217733846	0.00645664676153505
10092	ARPC5	ENSG00000162704	-0.824275416704786	7.59397458903479	0.000402235956918275	0.642215801023073	5.54760806070514	1.58840268745481e-10
5965	RECQL	ENSG00000004700	-0.812612783599192	5.6397410172411	0.00181022472628832	0.342821100259233	4.48032301202646	4.02777387528323e-06
100129195	ZSCAN16-AS1	ENSG00000269293	-0.808567318877158	2.54642628668004	0.00830695743031252	0.296739259612523	2.23514196624414	0.000447852038273954
51478	HSD17B7	ENSG00000132196	-0.805112217668273	3.97386709312043	0.00875102921933227	0.212327196477298	3.06764471698179	0.0057108809133049
6778	STAT6	ENSG00000166888	-0.804910235878859	6.65905898670055	0.00118131111500401	0.271532558756987	5.09719387155078	0.00720931557015873
51027	BOLA1	ENSG00000178096	-0.78949888211057	3.64931952868234	0.00556349850993601	0.284587424234852	2.75934534540495	0.00787030267687374
23059	CLUAP1	ENSG00000103351	-0.789397891660259	3.49962576930084	0.00346466800115868	0.33019635837285	1.8540819105847	0.00219432491371226
165055	CCDC138	ENSG00000163006	-0.787762193041456	5.78440198246857	0.00172427217676846	0.499369481964344	1.26850642807145	1.90037331641478e-05
124222	PAQR4	ENSG00000162073	-0.785903844973432	4.98232108572378	0.00347435240666493	1.27132700147182	1.33177418054499	3.14846537642122e-17
11005	SPINK5	ENSG00000133710	-0.770835766274971	3.24601102325995	0.00528327769956566	1.06341682411511	-0.191686129103297	0.00429879770124578
127602	DNAH14	ENSG00000185842	-0.768391136694316	3.80293155988035	0.00329411128946533	1.00604368057132	-1.54106557464678	0.00248899952247532
860	RUNX2	ENSG00000124813	-0.765559469979222	6.73563172563069	0.00146708839944317	1.55490373547408	1.39221262665333	0.000132381091182321
10573	MRPL28	ENSG00000086504	-0.76217463471301	5.67529669453231	0.00205688075441684	0.268381775000268	3.87693992659965	1.76487345338154e-05
1131	CHRM3	ENSG00000133019	-0.759047353523718	5.75885078104691	0.00112163568181935	2.04826288016384	-2.04086152138964	9.31147692322897e-07
55276	PGM2	ENSG00000169299	-0.752945623930936	5.0633206793111	0.00288260714663057	0.372240900487754	3.29540958566605	8.66906729610066e-07
2113	ETS1	ENSG00000134954	-0.750334670953869	5.67787777051969	0.00101922337473206	0.915955181354426	3.18551129771011	0.00217141951065808
5357	PLS1	ENSG00000120756	-0.745263998943744	5.95231102216953	0.00153195014937953	0.583149416385333	0.764860002808663	0.00261641324766203
10159	ATP6AP2	ENSG00000182220	-0.740273740424116	5.31338503443112	0.0016849005985732	0.221633435924898	5.21176825075877	0.00194166919630019
63922	CHTF18	ENSG00000127586	-0.738527318306858	5.79349461432519	0.00269913779209762	0.401639303680508	3.33741246174924	0.000327784500217509
5783	PTPN13	ENSG00000163629	-0.734167565838794	6.0882955770079	0.00162696458108951	1.14824859294697	0.199628795888963	0.0047116987888196
6720	SREBF1	ENSG00000072310	-0.734074257157351	7.04692405885193	0.00338324482060125	0.349510662956821	3.90201637947193	0.00600883138252004
7755	ZNF205	ENSG00000122386	-0.71503660439571	3.67525132823797	0.00778154473943303	1.07499632933935	-0.154467638384562	0.00114442151908683
8459	TPST2	ENSG00000128294	-0.71086944226334	3.95062167708673	0.00492538420554411	0.428818842077925	4.56156100517741	0.00852072381013499
9738	CCP110	ENSG00000103540	-0.706606289613847	4.77518519092377	0.00356728821037548	0.315247108603116	3.62798846069998	2.003150245196e-05
148304	C1orf74	ENSG00000162757	-0.706171268966918	3.69976330681296	0.00645883013519393	0.771781552941539	-0.244018593028654	2.65393205656089e-06
84059	ADGRV1	ENSG00000164199	-0.695191853779916	3.81054891319048	0.00841141822083494	1.04472722971186	-0.234327712951461	0.00138337928049093
58526	MID1IP1	ENSG00000165175	-0.687491360892134	6.88680040141369	0.00164703638198904	1.16057834548478	2.4153652945854	6.2945326752029e-05
6715	SRD5A1	ENSG00000145545	-0.684355347829418	3.84047447869826	0.00299710998837169	0.349971588905862	1.60916364917923	0.000502431202164449
89890	KBTBD6	ENSG00000165572	-0.684076675571296	4.0747184048506	0.00269703784598749	0.41381008992964	1.1647766722704	0.0021646951389233
9894	TELO2	ENSG00000100726	-0.680055288130229	5.23631739607136	0.0030742856131745	0.23883596779882	3.82012051790011	0.000822844634959296
2224	FDPS	ENSG00000160752	-0.679673105406081	7.13542017749024	0.000727455643102708	0.277378174264282	6.00322591879581	1.91223596641203e-05
80055	PGAP1	ENSG00000197121	-0.66142904738963	5.0489684336397	0.00386178387559128	0.805183968591719	0.582501381723888	2.02896703341072e-05
78999	LRFN4	ENSG00000173621	-0.658850112889073	3.95189149170019	0.00912100466311741	0.619606747566096	0.0542784968693109	0.00615342846180826
4668	NAGA	ENSG00000198951	-0.639859511788772	6.20866835492849	0.00233887339109935	0.355357776842694	4.18819210311312	9.55517601237468e-05
9928	KIF14	ENSG00000118193	-0.635832579352995	6.78024556135679	0.00244036127584674	1.52450459672824	0.665163052565977	3.29530671444144e-16
55326	AGPAT5	ENSG00000155189	-0.629585954594516	6.95303642920512	0.00129538507064985	0.422550139037736	3.4240143219328	0.000306698372951421
1184	CLCN5	ENSG00000171365	-0.629450838964328	3.32082312078558	0.00550058728370225	0.536906293859238	1.20681713818396	0.00127187997334819
6814	STXBP3	ENSG00000116266	-0.626842021823747	6.0641716661812	0.00430333391404083	0.189306208901466	4.16044547055032	0.00600280597508341
84842	HPDL	ENSG00000186603	-0.617361060662539	6.34332056691214	0.00524345892451864	0.594148751555968	0.435992340222093	0.0025841789601302
29097	CNIH4	ENSG00000143771	-0.615165822473731	5.75939302617211	0.00476368885221033	0.387445887536995	3.33345151463861	1.62964593726117e-07
57332	CBX8	ENSG00000141570	-0.611172431594157	3.76961230153736	0.00629842997671397	0.459950199158684	1.67996856235477	1.14073792652273e-05
4706	NDUFAB1	ENSG00000004779	-0.609147177019034	6.40135056699702	0.00806606233700327	0.172833495675241	4.77461122315803	0.00384305785204744
64783	RBM15	ENSG00000162775	-0.601720530200879	6.45342679814636	0.00549728937329837	0.229106552768932	3.38705478720194	0.0048666412199892
84969	TOX2	ENSG00000124191	-0.599988480682567	4.81319647770212	0.00970497397853439	2.05022062426018	-2.80077165997761	4.70574770274162e-08
6503	SLA	ENSG00000155926	-0.590868687043162	7.3584946907548	0.00155501647727225	2.04377835786196	1.20889463607503	7.99873919776535e-13
257106	ARHGAP30	ENSG00000186517	-0.577889239655283	8.34979203469748	0.00238970921222155	0.521284711017251	6.2276352617227	5.92167718447983e-08
81889	FAHD1	ENSG00000180185	-0.573166735891512	3.88423411874665	0.00813976516143308	0.383982198170308	2.32859036586761	3.7690107397739e-05
1718	DHCR24	ENSG00000116133	-0.568987577322067	7.80459097083672	0.000821611493958508	0.939421843959741	2.3741893328648	0.000169532909621728
11252	PACSIN2	ENSG00000100266	-0.564528992251479	5.23757103281382	0.00386093164351736	0.287703982687288	3.33513579367052	0.00208982157095339
55170	PRMT6	ENSG00000198890	-0.563999769213999	5.50555619193709	0.00364052452005524	1.00626495553774	1.00571098769901	0.000153441481338849
147138	TMC8	ENSG00000167895	-0.559016400122488	6.35274843828232	0.00974731346192824	1.20728463432492	3.0133664111589	0.000193513786299156
81691	REXO5	ENSG00000005189	-0.553870784063561	4.65662685634152	0.00765539758267839	0.878285556883498	0.43167972520248	7.58738601892499e-12
80143	SIKE1	ENSG00000052723	-0.551584021726461	6.90587640103613	0.00223957597343761	0.217966032439474	4.52450092298043	0.00462591256074776
55017	C14orf119	ENSG00000179933	-0.550378875079243	5.08249988813998	0.00572717859072367	0.343700260475878	3.73275278085833	0.000770362451730896
139818	DOCK11	ENSG00000147251	-0.544835718009876	7.06107842772524	0.00184583732307773	0.66817081002342	3.68540817263283	0.0060943541254336
1781	DYNC1I2	ENSG00000077380	-0.542716022032077	5.87190032899721	0.00672303044899549	0.257814293175104	4.40587912546393	0.00112467957543084
6319	SCD	ENSG00000099194	-0.510433486841993	9.0653799767634	0.00105432097499148	0.81742092221797	2.92108330128991	0.00216129270267772
84668	FAM126A	ENSG00000122591	-0.50847514219801	6.68813732778848	0.0094784248646004	0.449241937147218	3.94453520937121	0.0050356295478287
3936	LCP1	ENSG00000136167	-0.504347635592348	9.81189482614374	0.00122251134527452	1.50462529671465	4.70711480258109	4.78808053964939e-06
1633	DCK	ENSG00000156136	-0.501528390215358	6.27550730937529	0.00579396932461399	0.853203660134123	2.46016225974739	6.34838224269952e-11
94039	ZNF101	ENSG00000181896	-0.500680345838918	6.18475699873624	0.00633923640679112	0.252278666946759	2.67519305072132	0.00415510641336861
6611	SMS	ENSG00000102172	-0.494755164194703	6.04958689268866	0.0052292490760688	0.277047424595718	3.3238078333662	0.000421087407228983
2582	GALE	ENSG00000117308	-0.488012696873095	5.95955841031257	0.00443828332105232	0.47748907484074	2.18772570859679	8.36720072693036e-06
64770	CCDC14	ENSG00000175455	-0.47954646267241	7.51454576246071	0.00340646374476835	0.39735805311818	5.19178269764284	0.0011231255666978
8677	STX10	ENSG00000104915	-0.476707138212594	5.8022364667652	0.00433133253557048	0.292630757456964	4.05678549482732	3.01491605520781e-06
57580	PREX1	ENSG00000124126	-0.476325541090485	7.9712235432056	0.00807954719930973	1.59747613295874	2.83038138096985	2.96747301024419e-07
10097	ACTR2	ENSG00000138071	-0.465086400586406	8.4032567359174	0.00410862138476984	0.17206773080633	6.87729568287935	0.00362087695950266
9517	SPTLC2	ENSG00000100596	-0.438807146490873	5.43803693708721	0.00803437440865346	0.255141374647661	3.70511030446588	0.00598431796625528
9744	ACAP1	ENSG00000072818	-0.425010320856564	7.57382984088855	0.00292019108368155	0.47200468050955	4.74706560374927	0.000994867507566622
3930	LBR	ENSG00000143815	-0.417154450867756	8.45117622758343	0.0041623282285736	0.426655575992824	5.02521945397173	4.13057386818992e-06
8935	SKAP2	ENSG00000005020	-0.415888480371381	5.67850852012846	0.00884616739265325	0.473630177635951	3.88846738416667	0.000657123089742063
51176	LEF1	ENSG00000138795	-0.411824271063083	6.24374000938401	0.00659566725805512	2.36380998620115	-1.05834703336961	4.58720831495689e-10
4175	MCM6	ENSG00000076003	-0.410847183734743	8.62568613077278	0.00756507623810025	0.731419956849237	4.23174195574706	2.49936821203809e-13
4361	MRE11	ENSG00000020922	-0.376274546474334	7.23987181149985	0.00886420167925951	0.222119408165563	3.62908650430298	0.00619207657537551
23468	CBX5	ENSG00000094916	-0.364004625207603	7.47863221846679	0.00970497397853439	0.383525246885639	4.9632367170309	0.000364462356828537
476	ATP1A1	ENSG00000163399	-0.244956159506726	8.66550830852282	0.00912927043013334	0.239979472312746	6.49913421973015	0.0042377554362373
